# Genome-wide temporal gene expression reveals a post-reproductive shift in the nematode *C. briggsae*

**DOI:** 10.1101/2024.06.04.597319

**Authors:** Wouter van den Berg, Bhagwati P Gupta

## Abstract

*C. briggsae* offers a robust system for comparative investigations of genetic pathways that affect physiological processes. One key process, reproduction, significantly impacts longevity due to its high energetic cost, which limits resources for somatic maintenance. Long-lived mutants often exhibit reproductive impairments, and studies in *C. elegans* have demonstrated that germline mutations and complete germline removal can promote longevity, underscoring the link between reproduction and aging. We are interested in identifying genes and biological processes affected during the reproductive and post-reproductive periods in *C. briggsae*. To achieve this, we conducted whole-genome transcriptome profiling on animals at various adult stages. analysis of differentially expressed (DE) genes revealed that the majority were downregulated during the reproductive period. Interestingly, this trend reversed post-reproduction, with three-quarters of the genes upregulated—a phenomenon we termed the ‘reproductive shift’. A similar analysis in *C. elegans* also showed a downregulation bias during the reproductive period, but the reproductive shift was absent. Further examination of *C. briggsae* DE genes showed enrichment in processes related to the matrisome, muscle development and function during the reproductive period. Post-reproductive downregulated genes were enriched in DNA damage repair, stress response, and immune response. Additionally, terms related to fatty acid metabolism, catabolism, and transcriptional regulation exhibited complex patterns, with different biological processes being up or downregulated between the reproductive and post-reproductive stages. Overall, our transcriptomic data provides a valuable resource for cross-sectional comparative studies of reproductive and post-reproductive changes in nematodes. Additionally, the findings prompt similar studies in other animal models thereby advancing our understanding of genetic pathways affecting reproduction and aging.
