## Supplemental File 3 for "Genome-wide temporal gene expression reveals a post-reproductive shift in the nematode *C. briggsae*"

### Sheet: C. briggsae collagens
van den Berg & Gupta, Post-reproductive changes in gene expression in the nematode C. briggsae
This sheet contains all DEG's in C. briggsae with orthologs among the cuticular collagens list of Teuscher et al. 2019. Values are log2fold expression values in C. briggsae
Common name	GeneID	1-6 expression	6-9 expression
Cbr-bli-1	WBGene00025971	#N/A	3.66543
Cbr-bli-2	WBGene00025511	#N/A	#N/A
Cbr-bli-6	WBGene00027906	#N/A	3.47286
CBG19216	WBGene00038474	#N/A	2.16511
Cbr-col-101	WBGene00041078	#N/A	#N/A
Cbr-col-102	WBGene00040090	#N/A	#N/A
Cbr-col-103	WBGene00032009	#N/A	#N/A
Cbr-col-104	WBGene00035585	#N/A	#N/A
Cbr-col-105	WBGene00036558	#N/A	#N/A
Cbr-col-106	WBGene00034601	#N/A	#N/A
Cbr-col-107	WBGene00034313	#N/A	1.5645
Cbr-col-109	WBGene00030203	#N/A	1.17652
Cbr-col-110	WBGene00024907	#N/A	3.38073
Cbr-col-111	WBGene00024915	#N/A	1.08044
Cbr-col-113	WBGene00028168	#N/A	3.47808
Cbr-col-114	WBGene00028198	#N/A	#N/A
Cbr-col-115	WBGene00037280	#N/A	#N/A
Cbr-col-116	WBGene00040092	#N/A	3.40173
CBG24065	WBGene00042265	#N/A	#N/A
Cbr-col-118	WBGene00033415	#N/A	#N/A
Cbr-col-119	WBGene00040434	#N/A	#N/A
Cbr-col-12.1	WBGene00031172	#N/A	#N/A
Cbr-col-120	WBGene00035408	#N/A	1.53153
Cbr-col-121	WBGene00024996	#N/A	#N/A
Cbr-col-122	WBGene00039133	#N/A	#N/A
Cbr-col-123	WBGene00026337	#N/A	4.46662
Cbr-col-124	WBGene00026263	#N/A	#N/A
Cbr-col-127	WBGene00028389	#N/A	#N/A
Cbr-col-128	WBGene00028455	#N/A	#N/A
Cbr-col-129	WBGene00028537	#N/A	3.31325
Cbr-col-130	WBGene00026213	#N/A	1.13817
Cbr-col-131	WBGene00027975	#N/A	3.3881
Cbr-col-132	WBGene00025015	#N/A	#N/A
Cbr-col-138	WBGene00023757	#N/A	3.64781
Cbr-col-139	WBGene00030515	#N/A	4.21559
Cbr-col-14	WBGene00037227	#N/A	1.81115
Cbr-col-140	WBGene00030914	#N/A	#N/A
Cbr-col-141	WBGene00038311	#N/A	#N/A
Cbr-col-142	WBGene00038312	#N/A	#N/A
Cbr-col-143	WBGene00038313	#N/A	#N/A
Cbr-col-145	WBGene00038475	#N/A	3.30503
Cbr-col-146	WBGene00038572	#N/A	#N/A
Cbr-col-148	WBGene00031126	#N/A	#N/A
Cbr-col-149	WBGene00031137	#N/A	#N/A
Cbr-col-150	WBGene00031138	#N/A	3.4945
Cbr-col-151	WBGene00041558	#N/A	3.31932
Cbr-col-152	WBGene00031198	#N/A	3.77908
Cbr-col-153	WBGene00041484	#N/A	3.82228
CBG23185	WBGene00041588	#N/A	4.10092
Cbr-col-156	WBGene00041602	3.8889	#N/A
Cbr-col-158	WBGene00041641	3.6863	-3.55502
CBG06704	WBGene00028944	2.91522	-1.25227
Cbr-col-163	WBGene00028025	2.3428	#N/A
Cbr-col-164	WBGene00034709	2.34023	#N/A
Cbr-col-165	WBGene00034918	2.16838	#N/A
CBG05039	WBGene00027593	-0.546264	-1.47188
Cbr-col-172	WBGene00032124	-0.691867	#N/A
Cbr-col-173	WBGene00032165	-1.10539	#N/A
Cbr-col-174	WBGene00036589	-1.36611	4.67026
Cbr-col-175	WBGene00036210	-1.42398	#N/A
Cbr-col-176	WBGene00025131	-1.5856	-1.22293
Cbr-col-177	WBGene00037131	-1.67209	3.51083
Cbr-col-179	WBGene00037039	-1.71595	5.27991
Cbr-col-181	WBGene00036227	-1.85937	4.93057
Cbr-col-182	WBGene00023585	-1.87405	2.26904
Cbr-col-183	WBGene00029500	-1.95081	5.05592
Cbr-col-184	WBGene00029499	-2.04095	3.2694
CBG07436	WBGene00029490	-2.04592	#N/A
Cbr-col-186	WBGene00036074	-2.06503	2.57225
Cbr-col-187	WBGene00036353	-2.08023	5.18141
Cbr-col-19	WBGene00030018	-2.09933	1.40074
Cbr-col-2	WBGene00026288	-2.11417	-0.88746
Cbr-col-34	WBGene00027816	-2.11844	#N/A
Cbr-col-35	WBGene00032951	-2.12082	#N/A
Cbr-col-36	WBGene00033907	-2.16198	5.27649
Cbr-col-37	WBGene00041761	-2.16912	#N/A
Cbr-col-38	WBGene00023937	-2.22302	5.42647
Cbr-col-39	WBGene00025973	-2.32034	2.49902
Cbr-col-40	WBGene00029343	-2.34551	#N/A
Cbr-col-41	WBGene00029604	-2.37377	2.78114
Cbr-col-42	WBGene00039648	-2.48407	-0.37682
Cbr-col-43	WBGene00032504	-2.53597	3.87499
Cbr-col-44	WBGene00029471	-2.57793	3.50154
Cbr-col-45	WBGene00026670	-2.63364	4.80242
Cbr-col-46	WBGene00027653	-2.63594	#N/A
Cbr-col-48	WBGene00026916	-2.68274	3.1873
Cbr-col-49	WBGene00026909	-2.72606	#N/A
Cbr-col-50	WBGene00033002	-2.76254	3.33779
Cbr-col-51	WBGene00033001	-2.76671	0.774814
Cbr-col-52	WBGene00040879	-2.77794	4.02025
Cbr-col-53	WBGene00035285	-2.81256	#N/A
Cbr-col-54	WBGene00026770	-2.9523	3.94735
Cbr-col-56	WBGene00033498	-3.08869	2.70425
Cbr-col-58	WBGene00033515	-3.09982	0.504231
Cbr-col-60	WBGene00039445	-3.10875	3.76313
Cbr-col-61	WBGene00040605	-3.11958	4.26699
Cbr-col-63	WBGene00042569	-3.20481	4.65099
Cbr-col-64	WBGene00026626	-3.27401	3.35115
Cbr-col-65	WBGene00035663	-3.29067	#N/A
Cbr-col-68	WBGene00029164	-3.29582	3.72276
Cbr-col-69	WBGene00029220	-3.31747	0.713265
CBG11934	WBGene00032962	-3.33781	1.21092
Cbr-col-71	WBGene00037305	-3.45189	1.32779
Cbr-col-72	WBGene00040166	-3.58466	4.80639
Cbr-col-73	WBGene00042838	-3.59811	1.51573
Cbr-col-74	WBGene00025555	-3.6016	4.33003
Cbr-col-75	WBGene00025679	-3.61396	4.20539
Cbr-col-76	WBGene00024063	-3.74297	4.45733
Cbr-col-77	WBGene00024053	-3.81483	4.81106
Cbr-col-79	WBGene00025974	-3.85225	5.30416
Cbr-col-8	WBGene00036416	-3.8835	3.59264
Cbr-col-80	WBGene00025972	-3.91212	4.3056
Cbr-col-81	WBGene00025941	-3.9126	5.14152
Cbr-col-83	WBGene00025934	-3.95137	1.15271
Cbr-col-84	WBGene00025742	-3.9819	4.64632
Cbr-col-85	WBGene00031690	-3.99166	4.76579
Cbr-col-86	WBGene00025774	-4.07531	5.09082
Cbr-col-87	WBGene00039751	-4.19371	4.48307
Cbr-col-88	WBGene00035545	-4.328	5.16948
Cbr-col-89	WBGene00037494	-4.42045	1.63839
CBG12293	WBGene00033263	-4.42554	5.11714
Cbr-col-91	WBGene00036535	-4.47009	4.93052
CBG18259	WBGene00037710	-4.47375	2.53438
Cbr-col-95	WBGene00034031	-4.56209	#N/A
Cbr-col-96	WBGene00034030	-4.56869	4.57325
Cbr-col-97	WBGene00035925	-4.81989	3.95141
Cbr-col-98	WBGene00035924	-5.13821	2.22699
Cbr-dpy-10	WBGene00032386	-5.23429	7.07608
Cbr-dpy-13	WBGene00027815	-5.29946	6.81237
Cbr-dpy-14	WBGene00033655	-5.33158	4.44487
Cbr-dpy-17	WBGene00026396	-5.37954	7.9067
Cbr-dpy-2	WBGene00032387	-5.54191	4.93419
Cbr-dpy-3	WBGene00034701	-5.68752	6.40346
Cbr-dpy-4	WBGene00034489	-5.80813	5.9887
Cbr-dpy-5	WBGene00033419	-5.83402	5.72723
Cbr-dpy-7	WBGene00036586	-5.93304	4.97344
Cbr-dpy-8	WBGene00035053	-6.0963	8.17643
Cbr-dpy-9	WBGene00041083	-6.28326	8.29142
Cbr-lon-3	WBGene00041771	-6.32399	7.54056
Cbr-ram-2	WBGene00025940	-6.34065	7.11819
Cbr-rol-1	WBGene00039820	-6.36465	6.56588
Cbr-rol-6	WBGene00026075	-6.51636	7.35225
Cbr-sqt-1	WBGene00025882	-6.72202	5.04331
Cbr-sqt-2	WBGene00029189	-6.75198	7.87873
Cbr-sqt-3	WBGene00041817	-6.98243	7.93248
Cbr-cle-1	WBGene00033309	-7.01362	8.14236
Cbr-col-99	WBGene00024856	-7.95159	5.40885
Cbr-emb-9	WBGene00031587	-8.58889	6.09347
Cbr-let-2	WBGene00036328	-8.90329	6.38404

### Sheet: 1-6&6-9 collagens
van den Berg & Gupta, Post-reproductive changes in gene expression in the nematode C. briggsae
This sheet contains all DEG's in C. briggsae with orthologs among the cuticular collagens list of Teuscher et al. 2019. Genes are categorized by expression pattern in C. briggsae. For each set except total: p<0.01, no log2fold cutoff
total	1-6 up	6-9 up	1-6 up unique	6-9 up unique	1-6 down	6-9 down	1-6 down unique	invert: 1-6 down & 6-9 up	invert: 1-6 up & 6-9 down
149	6	100	4	23	94	6	17	77	2
WBGene00025971	WBGene00034918	WBGene00025971	WBGene00033907	WBGene00038474	WBGene00025971	WBGene00041078	WBGene00041078	WBGene00025971	WBGene00041641
WBGene00025511	WBGene00033907	WBGene00025511	WBGene00033498	WBGene00034313	WBGene00025511	WBGene00040434	WBGene00034601	WBGene00025511	WBGene00028944
WBGene00027906	WBGene00033498	WBGene00027906	WBGene00025555	WBGene00028198	WBGene00027906	WBGene00038313	WBGene00040434	WBGene00027906
WBGene00038474	WBGene00025555	WBGene00032009	WBGene00026396	WBGene00041484	WBGene00032009	WBGene00034031	WBGene00030914	WBGene00032009
WBGene00041078	WBGene00033655	WBGene00035585		WBGene00041641	WBGene00035585	WBGene00034918	WBGene00038313	WBGene00035585
WBGene00040090	WBGene00026396	WBGene00036558		WBGene00028025	WBGene00036558	WBGene00033655	WBGene00031138	WBGene00036558
WBGene00032009		WBGene00030203		WBGene00034709	WBGene00030203		WBGene00037039	WBGene00030203
WBGene00035585		WBGene00024907		WBGene00027593	WBGene00024907		WBGene00029500	WBGene00024907
WBGene00036558		WBGene00024915		WBGene00036353	WBGene00024915		WBGene00029499	WBGene00024915
WBGene00034601		WBGene00028168		WBGene00032504	WBGene00028168		WBGene00029490	WBGene00028168
WBGene00034313		WBGene00037280		WBGene00027653	WBGene00037280		WBGene00033002	WBGene00037280
WBGene00030203		WBGene00040092		WBGene00035663	WBGene00040092		WBGene00033001	WBGene00040092
WBGene00024907		WBGene00033415		WBGene00029164	WBGene00033415		WBGene00026626	WBGene00033415
WBGene00024915		WBGene00031172		WBGene00029220	WBGene00031172		WBGene00036416	WBGene00031172
WBGene00028168		WBGene00035408		WBGene00042838	WBGene00035408		WBGene00031690	WBGene00035408
WBGene00028198		WBGene00039133		WBGene00025679	WBGene00039133		WBGene00025774	WBGene00039133
WBGene00037280		WBGene00026337		WBGene00024063	WBGene00026337		WBGene00034031	WBGene00026337
WBGene00040092		WBGene00026263		WBGene00036535	WBGene00026263			WBGene00026263
WBGene00042265		WBGene00028389		WBGene00025940	WBGene00028389			WBGene00028389
WBGene00033415		WBGene00028455		WBGene00026075	WBGene00028455			WBGene00028455
WBGene00040434		WBGene00028537		WBGene00025882	WBGene00028537			WBGene00028537
WBGene00031172		WBGene00026213		WBGene00029189	WBGene00026213			WBGene00026213
WBGene00035408		WBGene00023757		WBGene00041817	WBGene00023757			WBGene00023757
WBGene00024996		WBGene00030515			WBGene00030515			WBGene00030515
WBGene00039133		WBGene00037227			WBGene00037227			WBGene00037227
WBGene00026337		WBGene00038311			WBGene00038311			WBGene00038311
WBGene00026263		WBGene00038312			WBGene00038312			WBGene00038312
WBGene00028389		WBGene00038475			WBGene00038475			WBGene00038475
WBGene00028455		WBGene00038572			WBGene00038572			WBGene00038572
WBGene00028537		WBGene00031137			WBGene00031137			WBGene00031137
WBGene00026213		WBGene00031198			WBGene00031198			WBGene00031198
WBGene00027975		WBGene00041588			WBGene00041588			WBGene00041588
WBGene00025015		WBGene00041602			WBGene00041602			WBGene00041602
WBGene00023757		WBGene00028944			WBGene00028944			WBGene00028944
WBGene00030515		WBGene00036589			WBGene00036589			WBGene00036589
WBGene00037227		WBGene00036210			WBGene00036210			WBGene00036210
WBGene00030914		WBGene00025131			WBGene00025131			WBGene00025131
WBGene00038311		WBGene00037131			WBGene00037131			WBGene00037131
WBGene00038312		WBGene00036227			WBGene00036227			WBGene00036227
WBGene00038313		WBGene00023585			WBGene00023585			WBGene00023585
WBGene00038475		WBGene00036074			WBGene00036074			WBGene00036074
WBGene00038572		WBGene00030018			WBGene00030018			WBGene00030018
WBGene00031126		WBGene00027816			WBGene00027816			WBGene00027816
WBGene00031137		WBGene00041761			WBGene00041761			WBGene00041761
WBGene00031138		WBGene00023937			WBGene00023937			WBGene00023937
WBGene00041558		WBGene00025973			WBGene00025973			WBGene00025973
WBGene00031198		WBGene00039648			WBGene00039648			WBGene00039648
WBGene00041484		WBGene00026916			WBGene00026916			WBGene00026916
WBGene00041588		WBGene00026909			WBGene00026909			WBGene00026909
WBGene00041602		WBGene00033515			WBGene00033515			WBGene00033515
WBGene00041641		WBGene00039445			WBGene00039445			WBGene00039445
WBGene00028944		WBGene00040605			WBGene00040605			WBGene00040605
WBGene00028025		WBGene00042569			WBGene00042569			WBGene00042569
WBGene00034709		WBGene00032962			WBGene00032962			WBGene00032962
WBGene00034918		WBGene00037305			WBGene00037305			WBGene00037305
WBGene00027593		WBGene00024053			WBGene00024053			WBGene00024053
WBGene00032124		WBGene00025974			WBGene00025974			WBGene00025974
WBGene00032165		WBGene00025972			WBGene00025972			WBGene00025972
WBGene00036589		WBGene00025941			WBGene00025941			WBGene00025941
WBGene00036210		WBGene00035545			WBGene00035545			WBGene00035545
WBGene00025131		WBGene00037494			WBGene00037494			WBGene00037494
WBGene00037131		WBGene00037710			WBGene00037710			WBGene00037710
WBGene00037039		WBGene00034030			WBGene00034030			WBGene00034030
WBGene00036227		WBGene00035925			WBGene00035925			WBGene00035925
WBGene00023585		WBGene00035924			WBGene00035924			WBGene00035924
WBGene00029500		WBGene00032386			WBGene00032386			WBGene00032386
WBGene00029499		WBGene00032387			WBGene00032387			WBGene00032387
WBGene00029490		WBGene00034701			WBGene00034701			WBGene00034701
WBGene00036074		WBGene00036586			WBGene00036586			WBGene00036586
WBGene00036353		WBGene00035053			WBGene00035053			WBGene00035053
WBGene00030018		WBGene00041083			WBGene00041083			WBGene00041083
WBGene00026288		WBGene00041771			WBGene00041771			WBGene00041771
WBGene00027816		WBGene00039820			WBGene00039820			WBGene00039820
WBGene00032951		WBGene00033309			WBGene00033309			WBGene00033309
WBGene00033907		WBGene00024856			WBGene00024856			WBGene00024856
WBGene00041761		WBGene00031587			WBGene00031587			WBGene00031587
WBGene00023937		WBGene00036328			WBGene00036328			WBGene00036328
WBGene00025973		WBGene00038474			WBGene00041078
WBGene00029343		WBGene00034313			WBGene00034601
WBGene00029604		WBGene00028198			WBGene00040434
WBGene00039648		WBGene00041484			WBGene00030914
WBGene00032504		WBGene00041641			WBGene00038313
WBGene00029471		WBGene00028025			WBGene00031138
WBGene00026670		WBGene00034709			WBGene00037039
WBGene00027653		WBGene00027593			WBGene00029500
WBGene00026916		WBGene00036353			WBGene00029499
WBGene00026909		WBGene00032504			WBGene00029490
WBGene00033002		WBGene00027653			WBGene00033002
WBGene00033001		WBGene00035663			WBGene00033001
WBGene00040879		WBGene00029164			WBGene00026626
WBGene00035285		WBGene00029220			WBGene00036416
WBGene00026770		WBGene00042838			WBGene00031690
WBGene00033498		WBGene00025679			WBGene00025774
WBGene00033515		WBGene00024063			WBGene00034031
WBGene00039445		WBGene00036535
WBGene00040605		WBGene00025940
WBGene00042569		WBGene00026075
WBGene00026626		WBGene00025882
WBGene00035663		WBGene00029189
WBGene00029164		WBGene00041817
WBGene00029220
WBGene00032962
WBGene00037305
WBGene00040166
WBGene00042838
WBGene00025555
WBGene00025679
WBGene00024063
WBGene00024053
WBGene00025974
WBGene00036416
WBGene00025972
WBGene00025941
WBGene00025934
WBGene00025742
WBGene00031690
WBGene00025774
WBGene00039751
WBGene00035545
WBGene00037494
WBGene00033263
WBGene00036535
WBGene00037710
WBGene00034031
WBGene00034030
WBGene00035925
WBGene00035924
WBGene00032386
WBGene00027815
WBGene00033655
WBGene00026396
WBGene00032387
WBGene00034701
WBGene00034489
WBGene00033419
WBGene00036586
WBGene00035053
WBGene00041083
WBGene00041771
WBGene00025940
WBGene00039820
WBGene00026075
WBGene00025882
WBGene00029189
WBGene00041817
WBGene00033309
WBGene00024856
WBGene00031587
WBGene00036328
