## Supplemental File 4 for "Genome-wide temporal gene expression reveals a post-reproductive shift in the nematode *C. briggsae*"

### Sheet: Select body muscle genes
van den Berg & Gupta, Post-reproductive changes in gene expression in the nematode C. briggsae
This sheet contains several examples of C. briggsae orthologs of C. elegans body muscle-specific genes. Expression changes between timepoints in C. briggsae are included as log2fold values alongside FDR values.
		log2fold expression change					FDR
Common name	C. elegans ortholog	1to3	3to6	1to6	6to9	1to9	1to6	6to9	1to9	reproductive shift (p<0.01, log2fold +/- 1)
cbr-unc-54	unc-54	-1.21085	-1.01637	-2.3439	3.02657	0.726675	4.82e-16	1.43e-94	0.0554712	x
CBG01858	mlc-1	-1.61981	-0.533295	-2.25774	1.83431	-0.31426	1.12e-113	6.57e-52	0.0146657	x
CBG01859	mlc-1	-1.75715	-0.379586	-2.23667	2.10629	-0.0192	1.82e-59	3.53e-31	0.911164	x
cbr-unc-27	unc-27	-1.74935	-0.539956	-2.40718	2.11566	-0.18157	1.93e-74	2.82e-40	0.219928	x
cbr-lev-11	lev-11	-1.68457	-0.475388	-2.26479	2.02262	-0.13223	1.36e-49	5.79e-30	0.449008	x

### Sheet: RNA binding-domain genes
van den Berg & Gupta, Post-reproductive changes in gene expression in the nematode C. briggsae
This sheet contains several examples of C. briggsae orthologs of C. elegans RNA binding-domain genes. Expression changes between timepoints in C. briggsae are included as log2fold values alongside FDR values.
	log2fold expression change					FDR
Common name	1to3	3to6	1to6	6to9	1to9	1to6	6to9	1to9	reproductive shift (p<0.01, log2fold +/- 1)
Cbr-pqm-1	0.260404	1.53392	1.78252	-1.57936	0.303327	4.63e-69	5.75e-60	0.0281688	x
Cbr-fkh-7	0.396565	1.28335	1.68018	-0.53417	1.23931	9.84e-32	0.0030551	3.39e-18
Cbr-spn-4	1.39384	-0.0479077	1.26549	-1.14641	0.217424	4.46e-58	1.7e-17	0.0467369	x
Cbr-csb-1	1.1833	-0.0579022	1.04686	-0.38953	0.752943	2.13e-11	0.013743	4.26e-05
Cbr-puf-3	1.08775	0.0091227	1.01735	-1.15402	-0.03708	1.67e-67	4.12e-24	0.781547	x
Cbr-hinf-1	1.2904	-0.231434	0.976344	-1.11873	-0.04416	4.84e-15	3.73e-11	0.834699
Cbr-mcm-2	1.17852	-0.138957	0.958811	-1.18569	-0.1279	3.46e-25	1.02e-17	0.34252
Cbr-asd-1	1.05837	-0.0434094	0.934563	-0.95737	0.078	1.64e-17	7.27e-11	0.605546
Cbr-puf-5	1.06673	-0.0650663	0.921199	-1.1195	-0.09821	1.16e-51	1.92e-22	0.381467
Cbr-pos-1	0.860538	0.132803	0.915296	-1.0989	-0.08329	6.82e-44	3.28e-21	0.471611
Cbr-cgh-1	1.15363	-0.167274	0.904189	-1.40343	-0.39707	3.91e-36	1.43e-40	1.4e-06
Cbr-mex-5	1.06043	-0.0958332	0.882847	-1.00986	-0.02713	6.63e-31	4.97e-15	0.840157
Cbr-mex-3	0.999261	-0.0828488	0.835438	-1.05613	-0.12004	4.38e-27	1.55e-17	0.272743
Cbr-car-1	1.01684	-0.137	0.79835	-1.37804	-0.47573	8.87e-29	5.21e-58	1.13e-08
Cbr-rpb-7	0.58852	0.246941	0.761099	-1.07994	-0.21581	3.15e-18	1.01e-23	0.0446487
Cbr-ife-3	0.774146	0.04513	0.739987	-1.35842	-0.51561	1.92e-17	9.84e-35	9.78e-11
Cbr-ssl-1	1.08864	-0.273286	0.727294	-0.60786	0.216511	1.02e-08	0.000722462	0.164939
Cbr-pabp-2	0.581827	0.204956	0.711582	-1.03279	-0.21831	1.15e-14	4.65e-20	0.0266292
Cbr-exos-3	0.585053	0.182914	0.693896	-1.11966	-0.32203	1.09e-11	2.35e-22	0.0069133
Cbr-etr-1	0.837374	-0.103473	0.653245	-0.68621	0.069218	9.76e-25	6.52e-15	0.546164
Cbr-egrh-3	0.757312	-0.0406124	0.636309	-0.72809	0.009126	5.26e-09	1.95e-06	0.959568
Cbr-sut-2	0.66185	0.0522844	0.636042	-0.85499	-0.11711	1.31e-16	1.45e-15	0.300866
Cbr-rde-12	0.724631	-0.039746	0.605759	-0.7542	-0.04663	2.24e-11	8.74e-12	0.726511
CBG22035	0.516705	0.15812	0.598989	-1.05399	-0.35119	1.54e-11	5.95e-25	0.00244291
Cbr-helq-1	0.637082	0.0164822	0.575088	-0.83868	-0.16201	3.96e-10	2.8e-10	0.207812
Cbr-sptf-3	0.591547	0.0579416	0.571428	-0.59167	0.081095	2.06e-11	9.47e-07	0.541986
Cbr-fust-1	0.681315	-0.0326762	0.568445	-0.82163	-0.14985	1e-22	9.56e-30	0.106501
CBG03715	0.438257	0.190306	0.562763	-1.22069	-0.55266	0.00016085	1.84e-11	0.00187857
Cbr-nxt-1	0.501829	0.122098	0.54796	-1.36033	-0.70898	7.75e-08	1.97e-26	2.63e-13
Cbr-ran-4	0.644974	-0.0187974	0.545842	-0.89331	-0.24307	1.25e-15	4.14e-30	0.0149228
Cbr-mrpl-50	0.481434	0.118828	0.524195	-0.92331	-0.29718	2.69e-06	1.74e-10	0.00300173
Cbr-nxf-1	0.54916	0.0452174	0.515081	-0.54216	0.074249	1.34e-14	1.81e-07	0.548476
CBG19656	0.36244	0.221785	0.512756	-0.82183	-0.20529	3.41e-06	2.92e-09	0.11662
Cbr-rnp-7	0.544974	0.0390429	0.504689	-0.83269	-0.22558	5.19e-10	3.07e-15	0.0245911
Cbr-snr-2	0.392154	0.184431	0.499983	-1.12138	-0.5176	1.06e-08	5.25e-26	1.75e-09
Cbr-snu-23	0.567111	-0.00369849	0.483278	-1.18309	-0.59749	1.04e-08	1.74e-21	1.66e-09
Cbr-aly-3	0.372323	0.184062	0.480735	-0.89722	-0.31379	2.22e-07	1.61e-14	0.000245341
Cbr-adr-1	0.706404	-0.150202	0.474775	-0.51896	0.057362	1.58e-09	4.68e-06	0.649387
Cbr-erfa-1	0.665522	-0.120199	0.463793	-0.96389	-0.39623	4.37e-07	1.12e-19	6.62e-06
Cbr-akap-1	0.462339	0.0727513	0.45643	-0.63191	-0.07331	2.36e-08	1.56e-07	0.479138
Cbr-din-1	0.906752	-0.361347	0.455419	-0.31068	0.242943	1.37e-05	0.0735149	0.0736362
Cbr-exos-1	0.518046	0.0160706	0.455267	-0.95217	-0.39247	2.23e-05	2.66e-12	0.00103395
Cbr-tiar-1	0.510709	0.0233742	0.454728	-0.77829	-0.2209	3.84e-09	6.46e-15	0.0147444
Cbr-smg-2	0.752771	-0.221336	0.449141	-0.74294	-0.19123	4.15e-07	3.16e-11	0.0845502
Cbr-pqe-1	0.761123	-0.252458	0.424699	-0.65008	-0.12404	7.64e-07	4.15e-07	0.295242
Cbr-nono-1	0.474539	0.029608	0.424558	-0.79618	-0.26809	4.57e-11	6.82e-22	0.00360542
Cbr-sars-1	0.413684	0.0827793	0.418523	-0.62254	-0.10094	2.84e-06	3.91e-08	0.306391
Cbr-tra-1	0.885233	-0.371334	0.415891	-0.30644	0.209827	0.00166946	0.130078	0.0760215
Cbr-eif-3.G.1	0.160965	0.122535	0.408802	0.112043	0.554251	0.563312	0.891514	0.440925
CBG19691	0.390277	0.0913428	0.403325	-0.59405	-0.08901	2.86e-06	6.2e-07	0.436248
Cbr-uaf-1	0.400975	0.0785791	0.40043	-0.63435	-0.13036	5.97e-10	3.68e-16	0.181322
Cbr-lsm-8	0.410926	0.0623098	0.395594	-1.10163	-0.60374	0.00242027	4.43e-11	3.08e-08
Cbr-sea-2	0.886156	-0.393251	0.39322	-0.12537	0.367213	0.00288168	0.562697	0.00626439
Cbr-snr-5	0.255843	0.209054	0.390231	-1.01229	-0.51802	5.79e-06	9.22e-22	6.82e-09
Cbr-ncbp-2	0.274059	0.189011	0.389708	-0.83065	-0.33717	0.000516153	5.66e-11	0.00340483
Cbr-rnp-4	0.241956	0.214367	0.383087	-0.95401	-0.46887	0.000402428	4.82e-12	6.32e-08
Cbr-uaf-2	0.395879	0.0627742	0.379444	-0.65052	-0.16765	2.18e-08	5.42e-14	0.0856049
Cbr-snr-1	0.306098	0.150587	0.379428	-0.96926	-0.48492	4.04e-05	6.44e-25	1.32e-06
Cbr-xrn-2	0.614712	-0.165853	0.36708	-0.61005	-0.14015	9.72e-07	2.33e-10	0.171994
Cbr-snr-6	0.143446	0.284437	0.35365	-0.98137	-0.52209	0.000111217	9.51e-21	5.01e-07
Cbr-ztf-8	0.571425	-0.135331	0.353555	-0.7103	-0.25435	0.000140583	3.08e-08	0.0185312
Cbr-sfa-1	0.400104	0.0251502	0.345954	-0.62266	-0.17402	1.44e-07	2.16e-11	0.0787844
Cbr-ztf-7	0.608035	-0.183137	0.34342	-0.21209	0.233561	1.1e-08	0.013506	0.00528499
CBG13587	0.420266	-0.000882835	0.338977	-0.6135	-0.16893	7.17e-06	1.08e-10	0.132395
Cbr-cyn-13	0.222907	0.19025	0.337884	-0.78724	-0.34662	0.000208855	1.04e-11	0.000474736
Cbr-ntl-4	0.780976	-0.371113	0.322878	-0.37335	0.050959	0.000641363	0.00270973	0.718359
Cbr-yars-1	0.355816	0.0435873	0.320277	-0.56717	-0.14369	6.01e-05	8.06e-09	0.143088
Cbr-dars-1	0.447205	-0.0466462	0.32006	-0.40954	0.013588	4.37e-06	6.56e-07	0.915977
Cbr-vbh-1	0.46593	-0.0712638	0.314619	-0.56537	-0.14861	3.19e-05	3e-08	0.140788
Cbr-rnp-1	0.3659	0.0254639	0.311544	-0.66155	-0.24624	0.00172929	1.9e-08	0.0441262
Cbr-ife-1	0.19843	0.183053	0.306128	-1.00708	-0.59828	0.00203608	3.91e-16	5.48e-14
CBG16678	0.526683	-0.140485	0.304799	-0.51874	-0.11226	1.97e-06	1.21e-06	0.303264
Cbr-pars-2	0.300512	0.0764333	0.299497	-0.71942	-0.31658	0.00521881	3.52e-08	0.00649184
Cbr-ztf-4	0.381402	-0.00788804	0.293402	-0.70334	-0.30538	0.00173593	1.57e-10	0.0127095
Cbr-nars-1	0.314863	0.0485023	0.284686	-0.46109	-0.0735	0.00106167	2.18e-05	0.49008
Cbr-sqd-1	0.549689	-0.201944	0.265892	-0.21177	0.157697	6.1e-07	0.00125217	0.0709544
CBG00292	0.332895	0.0119359	0.26575	-0.65262	-0.2853	0.0205787	9.29e-06	0.00296613
Cbr-gld-1	0.569013	-0.224148	0.26101	-0.93288	-0.5685	0.000948082	2.81e-18	5.76e-13
Cbr-wars-1	0.371761	-0.0323088	0.260145	-0.43944	-0.0773	0.0226728	0.00101885	0.605766
Cbr-mrps-5	0.270344	0.0650298	0.256024	-0.28418	0.075248	0.000968086	0.00130081	0.542826
Cbr-cdd-2	0.218578	0.111722	0.252977	-0.72968	-0.37174	0.00254548	2.3e-14	0.00105372
Cbr-mrpl-11	0.150254	0.167164	0.244619	-0.82299	-0.47634	0.0620676	5.25e-07	9.73e-07
Cbr-gtbp-1	0.471481	-0.155069	0.235012	-0.56377	-0.22462	0.000177644	6.58e-14	0.00857144
Cbr-snr-3	0.257124	0.0552276	0.233957	-0.86796	-0.5304	0.0376277	5.69e-10	6.11e-09
Cbr-pars-1	0.36624	-0.0536972	0.232153	-0.20257	0.132675	0.00107856	0.0165056	0.168216
Cbr-kars-1	0.51681	-0.207651	0.227214	-0.66328	-0.33205	0.000336367	5.74e-20	6.08e-05
Cbr-sec-24.1	0.512217	-0.202834	0.226439	-0.00338	0.325915	0.00702336	0.981512	0.000263146
CBG18692	0.201405	0.0829775	0.205791	-0.33874	-0.02757	0.0120969	0.00474264	0.845824
Cbr-iars-2	0.447633	-0.173062	0.192753	-0.62935	-0.33298	0.0326582	1.18e-10	0.00104255
Cbr-inf-1	0.509356	-0.233603	0.1919	-0.46525	-0.16838	0.00938663	4.08e-07	0.0883936
Cbr-ifg-1	0.702592	-0.425827	0.186409	-0.28258	0.004621	0.112125	0.0709425	0.978792
Cbr-cey-4	0.1489	0.1082	0.178876	-0.68561	-0.40245	0.0490087	4.74e-11	3.34e-06
Cbr-pgl-1	0.372327	-0.114402	0.177265	-0.69851	-0.41796	0.00506549	1.26e-16	2.67e-07
Cbr-laf-1	0.545977	-0.293485	0.166328	-0.31782	-0.04996	0.128914	0.0231504	0.723747
Cbr-msi-1	0.367003	-0.143633	0.1399	-0.24733	-0.00452	0.182311	0.0826578	0.973716
Cbr-tars-1	0.377821	-0.170198	0.126287	-0.45088	-0.22074	0.118144	3.55e-08	0.0169311
Cbr-hel-1	0.260655	-0.0635106	0.116517	-0.47742	-0.25595	0.0607878	7.06e-13	0.00345182
Cbr-snr-4	0.0556615	0.133979	0.111553	-0.88198	-0.66511	0.18446	1.32e-19	3.51e-14
Cbr-cey-1	0.138324	0.0417587	0.100214	-0.2771	-0.07287	0.136788	0.000102199	0.496815
CBG19373	0.2181	-0.0380463	0.100081	-0.42766	-0.22363	0.217492	1.71e-07	0.0276593
CBG26313	0.272326	-0.105258	0.0850659	-0.53307	-0.34453	0.350638	1.98e-07	0.00148497
Cbr-hars-1	0.249649	-0.0853997	0.0829754	-0.52029	-0.33402	0.364119	5.95e-07	0.000178329
Cbr-qars-1	0.227199	-0.0654986	0.0815461	-0.28761	-0.10258	0.278332	0.000365201	0.321045
Cbr-prp-8	0.462794	-0.307185	0.0680439	-0.20018	-0.0319	0.622673	0.250662	0.8615
Cbr-enpl-1	0.205274	-0.0714619	0.0534353	0.537527	0.693574	0.463183	1.6e-14	1.03e-18
Cbr-mvk-1	0.239013	-0.121476	0.0359616	-0.26317	-0.12242	0.703128	0.00618567	0.285869
Cbr-mrps-21	-0.00830885	0.108525	0.0277453	-0.45613	-0.32544	0.875971	0.0167627	0.0111416
Cbr-klf-1	0.0297405	0.0612051	0.0208079	0.095392	0.221346	0.944214	0.8078	0.111997
Cbr-mtss-1	0.0334967	0.0458363	0.000854759	-0.41022	-0.30533	0.9945	0.00223221	0.0017568
Cbr-mars-1	0.289778	-0.214636	-0.00696396	-0.39583	-0.29875	0.935484	6.57e-07	0.000500886
CBG21767	-0.0395253	0.104278	-0.0135372	-0.22072	-0.1292	0.908662	0.043234	0.340065
Cbr-mrpl-36	-0.216441	0.258651	-0.0145786	-0.11387	-0.0256	0.94579	0.666702	0.892583
Cbr-mrpl-23	-0.0289899	0.0865933	-0.0182564	-0.40463	-0.31956	0.904721	0.0105875	0.00543086
CBG22485	0.457284	-0.385934	-0.0189919	-0.60561	-0.52165	0.895135	4.31e-05	6.76e-06
CBG12465	0.0111816	0.0475902	-0.0199179	-0.15654	-0.07424	0.849095	0.210303	0.522575
CBG09045	0.402836	-0.337679	-0.0211436	-0.15507	-0.07338	0.870477	0.208459	0.583772
CBG11519	0.139423	-0.0844501	-0.0263814	-0.27324	-0.19588	0.77898	0.00712148	0.03825
Cbr-mrps-18C	-0.000503043	0.0498875	-0.0299546	-0.2628	-0.18925	0.71469	0.00281724	0.0572947
Cbr-asd-2	0.268966	-0.210344	-0.0325523	0.271559	0.343671	0.84529	0.172852	0.000237613
CBG01583	-0.114901	0.149949	-0.0391403	0.277533	0.341821	0.814137	0.0521858	0.0199254
CBG22043	-0.0551121	0.0865045	-0.0467068	-0.26869	-0.20995	0.657946	0.0390836	0.0479721
CBG18686	0.192747	-0.159674	-0.0505837	-0.11916	-0.0639	0.636204	0.364917	0.66359
CBG15144	0.02635	-0.00275554	-0.0565292	-0.31406	-0.26759	0.662604	0.0470028	0.0760215
CBG19778	-0.0961188	0.106202	-0.0680876	-0.23992	-0.20409	0.458463	0.0221498	0.0287471
Cbr-ears-1	0.256575	-0.266404	-0.093518	0.004839	0.013888	0.233825	0.973073	0.91702
Cbr-rla-1	-0.0486089	0.031048	-0.0979889	-0.09765	-0.08953	0.304495	0.400598	0.528958
Cbr-pab-1	0.19381	-0.219523	-0.107872	-0.03823	-0.04165	0.053407	0.625587	0.702073
Cbr-drr-2	-0.0302579	-0.0135374	-0.12442	-0.17761	-0.19886	0.135881	0.0748084	0.0464395
Cbr-ubq-2	0.0180877	-0.0679803	-0.132387	-0.1348	-0.16107	0.0704654	0.216452	0.157657
CBG20562	0.0346392	-0.122559	-0.169718	0.024671	-0.04122	0.0210746	0.819949	0.715697
Cbr-rla-0	-0.0103668	-0.0872274	-0.180199	0.005189	-0.06946	0.0355296	0.9706	0.589783
Cbr-ubl-1	-0.0428091	-0.0604651	-0.18564	-0.05082	-0.13089	0.0537191	0.726639	0.282437
Cbr-prg-1	0.0574236	-0.17508	-0.199614	-0.39558	-0.49119	0.00626334	5.96e-06	4.67e-09
Cbr-zfp-3	-0.21523	0.0821196	-0.207542	0.611031	0.504503	0.123427	5.27e-06	0.000108011
Cbr-mrps-14	-0.408854	0.257181	-0.20966	-0.20144	-0.30847	0.24549	0.434813	0.00628988
Cbr-rla-2	-0.0816156	-0.0564329	-0.220788	0.050272	-0.06251	0.00934892	0.77743	0.694117
CBG03992	0.00691517	-0.154215	-0.229677	-0.35113	-0.47661	0.0118119	0.00152536	1.39e-06
Cbr-fars-2	0.157664	-0.309574	-0.256882	0.275395	0.118445	0.239977	0.245385	0.66568
Cbr-sma-9	0.178149	-0.36036	-0.278573	0.80411	0.626425	0.00719029	3.14e-10	2.27e-09
CBG18231	-0.253685	0.0546931	-0.278774	-0.56309	-0.73569	0.000806838	7.64e-08	1.47e-15
Cbr-ddx-17	0.00406788	-0.201795	-0.281277	-0.19335	-0.37003	0.000558482	0.0948564	5.93e-06
Cbr-glh-1	-0.0472416	-0.161851	-0.29172	-0.45226	-0.64027	0.000222813	7.4e-05	2.56e-16
Cbr-larp-1	0.256902	-0.466011	-0.299388	0.101981	-0.09476	0.0100554	0.512408	0.510738
CBG03041	-0.166126	-0.0619688	-0.310178	-0.43123	-0.63383	2.3e-05	3.45e-06	1.3e-10
Cbr-csr-1	0.0647998	-0.313323	-0.331966	-0.41507	-0.64283	2.84e-06	8.92e-06	7.62e-15
Cbr-puf-9	-0.206172	-0.150623	-0.444087	1.24863	0.908949	0.000568399	9.82e-15	6.36e-22
Cbr-fib-1	-0.158435	-0.237956	-0.479178	-0.26433	-0.63764	1.04e-15	0.000311873	2.23e-15
Cbr-vgln-1	0.00938707	-0.406199	-0.484877	0.278711	-0.10263	5e-09	0.025498	0.286042
Cbr-unc-75	0.134326	-0.504918	-0.64309	1.46977	0.918885	0.0344705	9.31e-08	0.000204429
CBG01584	-0.389253	-0.255218	-0.727313	0.084978	-0.53797	1.93e-25	0.442208	2.23e-11
CBG16748	-0.505343	-0.28672	-0.917006	3.18337	2.36046	1.12e-06	1.15e-90	2.18e-78
Cbr-bcl-11	-0.788204	-0.0657022	-0.939049	2.30622	1.46699	4.46e-11	4.32e-62	1e-36
CBG12770	-1.06864	0.0929159	-1.056	1.38155	0.430695	1.99e-25	5.23e-30	0.000775968	x
Cbr-mbl-1	-0.680277	-0.28034	-1.06131	1.17861	0.225192	4.68e-12	2.59e-08	0.0450108	x
Cbr-sup-12	-0.526845	-0.467815	-1.1455	1.42893	0.390275	7.29e-09	9.65e-09	0.012759	x
Cbr-unc-98	-1.13095	-0.059119	-1.28026	1.21707	0.043282	1.18e-13	1.82e-08	0.835233	x
Cbr-somi-1	-0.718036	-0.787847	-1.66132	1.92065	0.365086	7.24e-27	2.44e-25	0.00650517	x
