## Supplemental File 5 for "Genome-wide temporal gene expression reveals a post-reproductive shift in the nematode *C. briggsae*"

### Sheet: RNA pol II core complex members
van den Berg & Gupta, Post-reproductive changes in gene expression in the nematode C. briggsae
This sheet contains expression values for RNA polymerase II core complex members in C. briggsae and C. elegans
C. briggsae	expression							adjusted p values
cbr wbg	1to3	3to6	1to6	6to9	6to9rel	1to9	3to9	1to6	6to9	1to9	3to9
Cbr-rpb-4	0.557975	0.164079	0.645439	-0.83613	-0.190691	-0.08789	-0.80745	2.94e-15	1.47e-16	0.468512	3.47e-20
Cbr-rpb-5	0.0151001	0.0492356	-0.0148687	-0.51889	-0.533759	-0.42873	-0.60824	0.905628	9.6e-05	3.84e-05	3.07e-12
Cbr-rpb-8	0.446578	0.184651	0.556818	-1.0812	-0.524382	-0.42092	-1.03201	4.41e-08	9.78e-17	2.4e-05	5.41e-45
cbr-rpb-3	0.703913	0.0482542	0.673116	-1.01075	-0.337634	-0.23394	-1.10036	5.74e-20	1.29e-30	0.0202537	1.59e-50
Cbr-rpb-9	0.27649	0.228209	0.432111	-0.87433	-0.442219	-0.3378	-0.77694	1.09e-05	1.68e-12	0.00284307	1.55e-10
CBG16639	-0.119567	0.0937801	-0.10301	-0.41659	-0.5196	-0.41602	-0.45805	0.357626	0.00203995	9.23e-05	2.95e-06
cbr-rpb-2	0.314311	-0.0792503	0.155086	-0.52702	-0.371934	-0.26915	-0.74515	0.119234	7.54e-07	0.0127544	1.17e-13
Cbr-rpb-11	0.553155	-0.0158211	0.457067	-0.72182	-0.264753	-0.1592	-0.87448	3.76e-05	2.22e-08	0.353022	1.75e-10
Cbr-rpb-12	-0.127396	0.454245	0.272372	-0.6839	-0.411528	-0.30821	-0.34459	0.0497013	8.48e-05	0.020858	0.00735153
Cbr-rpb-10	0.324274	0.0746585	0.322289	-0.63706	-0.314771	-0.20843	-0.69335	0.00151467	1.15e-06	0.176161	6.38e-05
cbr-ama-1	0.578325	-0.277892	0.212008	-0.39798	-0.185972	-0.08494	-0.82068	0.0307201	0.00872854	0.478409	5.43e-09
Cbr-rpb-6	-0.102376	-0.0111845	-0.194836	-0.29015	-0.484986	-0.37967	-0.43969	0.0172905	0.000861658	0.000204242	0.000268255
Cbr-rpb-7	0.58852	0.246941	0.761099	-1.07994	-0.318841	-0.21581	-0.96634	3.15e-18	1.01e-23	0.0446487	6.36e-33
C. elegans	expression			adjusted p values
cel gene	log2(FC)1-5	log2(FC)5-10	log2(FC)1-10	P-adj 1-5	P-adj5-10	P-adj1-10
rpb-4	0.385585	0.169694	0.572958	1.32135e-05	0.736239	0.0473538
rpb-5	0.160243	-0.128417	0.0458074	0.0174273	0.630079	0.822665
rpb-8	0.234387	-0.0543437	0.196032	0.0254193	0.916066	0.483126
rpb-3	0.302702	-0.279849	0.033904	3.51595e-05	0.12109	0.80893
rpb-9	0.244614	0.12573	0.387054	0.028951	0.812032	0.193735
F10E9.4	-0.101596	-0.0196346	-0.104407	0.293166	0.973956	0.732012
rpb-2	0.23095	0.0763451	0.310919	0.188902	0.936396	0.512882
rpb-11	0.252255	-0.0644094	0.203057	0.0311423	0.896833	0.457218
rpb-12	0.406535	0.0446436	0.464285	0.414691	0.955956	0.146934
rpb-10	0.143996	0.221943	0.383334	0.215442	0.652269	0.225523
ama-1	0.295661	0.313192	0.611788	0.12031	0.704014	0.20084
rpb-6	0.162625	0.109938	0.287471	0.0913365	0.770247	0.171184
rpb-7	0.407374	-0.17835	0.238881	5.14973e-05	0.483642	0.168909
