## Supplemental File 6 for "Genome-wide temporal gene expression reveals a post-reproductive shift in the nematode *C. briggsae*"

### Sheet: Kaletsky overlap
van den Berg & Gupta, Post-reproductive changes in gene expression in the nematode C. briggsae
This sheet contains all genes which overlap between C. elegans genes included in the muscle-specific expression geneset as determined by Kaletsky et al. (2018), and orthologs of C. briggsae genes with differential gene expression between days 1-6 and 6-9.
Overlap between Kaletsky set and C. briggsae 1-6 down, 6-9 up (395 genes)	Overlap between Kaletsky set and C. briggsae 1-6 up, 6-9 down (97 genes)
pat-10	C39D10.7
ost-1	T04G9.7
tni-3	B0513.4
C37A2.7	cht-3
mig-6	eef-2
T23E7.2	Y37D8A.19
rpl-25.1	ZK813.1
zig-12	Y57G11B.5
pdi-2	cey-2
col-124	rnh-1.3
lec-2	C07E3.9
test-1	cpg-2
tni-4	tag-196
gpd-2	rmd-1
hsp-25	clec-87
fasn-1	cpg-8
oig-2	W05F2.3
unc-60	T28F4.5
col-80	htz-1
sec-61	ZK470.2
C06A8.3	K04C2.3
kin-2	nasp-2
F45H10.2	W02D9.10
unc-22	cyb-3
ech-6	rnr-2
ZK809.8	pcn-1
C29F5.1	F22B7.9
R102.2	M57.2
F40A3.6	lem-3
ZK1321.4	C06B3.6
ucr-2.1	Y92H12BR.3
lam-2	dut-1
F11E6.3	C42D4.1
T12D8.9	egg-1
F47B7.1	puf-3
unc-95	mai-1
C51E3.9	cks-1
cle-1	lin-24
col-42	D2030.2
osm-11	trcs-1
idhb-1	C06G3.3
D2092.4	epg-9
hsp-12.2	R11F4.1
T23F2.5	picc-1
C18B2.3	B0403.3
unc-97	R10E4.6
aman-1	T12G3.6
unc-96	T27E4.7
trap-2	Y18D10A.11
lec-3	kbp-5
sdha-1	F52E4.5
unc-52	mcm-3
C14F11.4	nhr-88
Y47A7.2	Y56A3A.28
K09G1.1	ZK829.9
W06A7.2	mom-2
T03G6.3	dvc-1
unc-68	C14B1.2
F35A5.1	F37A8.5
F41B4.1	egl-18
vha-13	C35D10.13
cpna-2	F48C1.5
unc-98	F55H2.5
pmt-2	algn-14
mbl-1	mfb-1
ifb-1	unc-71
acdh-1	his-4
unc-43	mdf-2
C49A1.10	orc-1
tns-1	C29A12.1
R07H5.8	F10E9.7
scd-1	nhr-274
pxl-1	F11E6.7
ttr-10	W06B4.1
glt-1	R13H4.5
F58H10.1	flh-1
sams-1	pal-1
pmt-1	F57F5.1
cyn-6	K09D9.1
C23H3.2	R09F10.8
got-1.2	nhr-21
K01A2.5	R11D1.10
pxn-1	R13A1.5
vha-20	ZC308.4
F57G12.1	Y106G6E.4
idhg-2	egl-26
grd-5	F45D3.4
R02D3.1	swah-1
sup-12	tyms-1
dur-1	inx-22
C03H5.5	Y71H2AM.13
C04G2.9	bcl-7
ssq-2	puf-6
mec-12	Y54G9A.5
dgn-1	Y51H7C.3
T05G5.1	tag-342
inx-13	polk-1
aco-1
ncs-3
hlb-1
ttr-18
T28D6.5
R11G1.6
ric-4
W01B11.6
F07A11.4
F16B4.4
C41A3.2
C37H5.13
inx-12
mpz-1
smp-2
msra-1
mig-18
lim-6
F45E1.1
sgn-1
F29B9.8
ifa-1
mec-17
clh-1
W06F12.2
ptb-1
tag-278
C04F12.7
madd-2
unc-13
alg-1
ajm-1
K03B8.6
C29F7.3
F49H12.5
VM106R.1
gln-1
unc-1
mbr-1
C02B10.3
nrfl-1
F15G9.5
cutl-26
sipa-1
stn-2
Y47G6A.33
dpyd-1
Y44A6D.2
H11E01.3
C53C9.2
zfh-2
inx-5
lin-42
mthf-1
osta-2
lin-33
syg-1
lron-3
msp-10
rab-3
R09F10.5
T06F4.1
F17C8.3
T24A6.20
pde-3
nhr-114
tnt-4
sup-18
fln-2
egl-13
nid-1
Y71H2AM.15
Y79H2A.2
pes-7
B0025.5
W03G11.4
sgcb-1
F35C12.3
tsp-11
cept-1
pqn-74
ZC21.3
sesn-1
fos-1
K02D7.1
dre-1
hot-8
ZC449.4
slo-1
pat-9
daf-12
fkh-6
C10B5.3
T11F9.12
tnc-2
mct-4
T04F3.1
inso-1
col-96
nhr-31
W05H12.1
unc-103
lim-8
pkc-2
ncs-4
tmc-2
ZK945.7
myrf-1
C50E3.6
metr-1
lbp-7
Y106G6H.13
unc-105
F19H8.2
ZC449.5
let-805
col-92
exc-7
gei-1
madf-9
dgk-1
C11H1.9
R05C11.4
shl-1
R10E4.7
bli-6
col-38
elo-2
mkk-4
hpo-26
tbc-7
eat-20
B0403.5
C48E7.1
twk-17
col-161
C39D10.8
pqn-31
R06A10.4
ssp-9
nhr-46
E04F6.10
col-39
C15C7.4
K06A5.2
unc-58
F39B2.8
F52F12.5
nhr-71
ttr-27
nhr-68
T11G6.4
kel-8
aqp-10
mtrr-1
T04G9.4
K07E1.1
F28H1.4
marg-1
arrd-14
col-77
col-149
snt-1
exp-2
ptr-5
unc-36
sox-2
rga-2
tag-68
F28E10.1
Y54E10A.17
lin-11
nhr-91
che-10
Y57A10A.23
Y43F8A.5
F16F9.1
C35E7.11
K11C4.2
tag-10
rhgf-1
T02E9.5
mab-21
mig-39
T28F12.1
sng-1
exc-6
cca-1
F48F5.6
feh-1
elt-3
tag-260
plr-1
eps-8
moe-3
F26E4.3
ttr-28
F19C7.8
gsp-4
magu-4
F13D12.9
F32H2.7
F13H8.3
C04A11.1
ncx-1
B0218.7
T24C12.3
M176.5
C17H11.2
H14N18.4
rgs-6
Y106G6D.4
ZK662.2
F45D3.2
tmc-1
C55A6.12
klu-2
nlr-1
F10E7.9
cpn-2
gbb-1
ptl-1
unc-10
grl-4
unc-6
F16B3.3
gly-6
K12H6.12
W01B6.2
magu-3
C24A11.1
spds-1
C30F12.5
M05D6.9
C18G1.1
mec-2
sad-1
C34E7.4
F45E4.5
col-48
gly-12
nas-37
F23B12.4
ddr-2
T19C3.3
T23B12.11
ttr-31
C09D4.1
best-14
ZK265.7
attf-5
C44C10.9
cah-6
K09E4.1
D1022.4
F46C5.4
T26C5.4
cutl-20
Y37E11AL.6
M03C11.1
tag-180
T18D3.9
F17C8.9
C46H11.10
W03F8.6
F29B9.7
C53D6.7
C45E5.4
Y4C6B.5
unc-41
igcm-3
cog-1
ncr-2
pept-2
R10F2.4
acp-2
mua-3
madd-4
kcnl-2
Y39B6A.1
Y71H2AM.10
qui-1
sox-3
nrx-1
ads-1
glc-2
F13C5.5
dcar-1
ZC434.9
tsp-14
acs-5
C35A5.3
C37C3.7
R173.3
R01H2.7
C32E12.1
C09G1.4
B0238.1
