## Supplemental File 7 for "Genome-wide temporal gene expression reveals a post-reproductive shift in the nematode *C. briggsae*"

### Sheet: 103 germline gnees
van den Berg & Gupta, Post-reproductive changes in gene expression in the nematode C. briggsae
This sheet contains all C. elegans orthologs of C. briggsae genes which are up 1-3 and down 6-9, and overlap with the Reinke et al. (2004) germline gene set
103 genes
WBGene00000156
WBGene00007168
WBGene00007198
WBGene00010193
WBGene00007332
WBGene00007573
WBGene00007580
WBGene00015903
WBGene00016169
WBGene00007797
WBGene00016291
WBGene00016449
WBGene00008080
WBGene00012484
WBGene00010351
WBGene00000413
WBGene00000473
WBGene00001051
WBGene00000868
WBGene00017005
WBGene00022034
WBGene00020910
WBGene00011834
WBGene00001324
WBGene00008488
WBGene00017239
WBGene00008710
WBGene00017548
WBGene00017828
WBGene00005011
WBGene00018007
WBGene00018585
WBGene00010051
WBGene00010185
WBGene00018595
WBGene00012435
WBGene00001647
WBGene00012020
WBGene00009553
WBGene00019947
WBGene00004132
WBGene00002073
WBGene00002136
WBGene00002144
WBGene00010542
WBGene00019381
WBGene00010666
WBGene00016387
WBGene00002276
WBGene00002998
WBGene00003083
WBGene00009834
WBGene00003154
WBGene00003156
WBGene00003157
WBGene00003158
WBGene00003228
WBGene00003230
WBGene00003395
WBGene00003499
WBGene00003864
WBGene00012650
WBGene00022488
WBGene00003912
WBGene00008641
WBGene00003955
WBGene00017931
WBGene00004042
WBGene00018721
WBGene00017696
WBGene00004094
WBGene00004239
WBGene00004241
WBGene00004242
WBGene00004244
WBGene00019833
WBGene00019905
WBGene00019943
WBGene00019989
WBGene00004374
WBGene00004392
WBGene00004813
WBGene00004883
WBGene00004984
WBGene00005023
WBGene00011489
WBGene00011898
WBGene00007187
WBGene00009186
WBGene00006619
WBGene00022455
WBGene00006804
WBGene00011216
WBGene00017895
WBGene00021035
WBGene00021056
WBGene00012481
WBGene00012672
WBGene00012716
WBGene00021153
WBGene00013208
WBGene00022586
WBGene00006977

### Sheet: 119 nongermline
van den Berg & Gupta, Post-reproductive changes in gene expression in the nematode C. briggsae
This sheet contains all C. elegans orthologs of C. briggsae genes which are up 1-3 and down 6-9, and which do not overlap with the Reinke et al. (2004) germline gene set
119 genes
WBGene00009192
WBGene00008427
WBGene00015188
WBGene00015189
WBGene00007196
WBGene00194839
WBGene00007366
WBGene00007460
WBGene00016004
WBGene00007765
WBGene00016308
WBGene00007866
WBGene00016459
WBGene00044120
WBGene00016492
WBGene00016520
WBGene00016534
WBGene00016594
WBGene00016627
WBGene00008113
WBGene00008330
WBGene00016997
WBGene00000416
WBGene00000417
WBGene00012584
WBGene00000476
WBGene00016084
WBGene00021872
WBGene00007709
WBGene00000558
WBGene00015677
WBGene00019357
WBGene00000884
WBGene00008389
WBGene00000989
WBGene00020741
WBGene00009898
WBGene00001075
WBGene00010609
WBGene00017135
WBGene00001186
WBGene00001193
WBGene00008922
WBGene00017848
WBGene00009212
WBGene00009422
WBGene00018140
WBGene00009721
WBGene00018489
WBGene00009804
WBGene00018823
WBGene00010204
WBGene00044665
WBGene00007162
WBGene00007163
WBGene00008352
WBGene00012436
WBGene00019244
WBGene00001878
WBGene00012500
WBGene00009089
WBGene00010552
WBGene00019547
WBGene00003094
WBGene00019744
WBGene00010951
WBGene00013881
WBGene00003155
WBGene00003180
WBGene00003220
WBGene00003253
WBGene00003476
WBGene00007914
WBGene00021522
WBGene00020136
WBGene00010898
WBGene00008301
WBGene00004049
WBGene00004236
WBGene00017499
WBGene00017490
WBGene00011003
WBGene00011202
WBGene00004342
WBGene00007303
WBGene00004400
WBGene00008027
WBGene00018830
WBGene00005003
WBGene00010986
WBGene00023417
WBGene00020218
WBGene00011739
WBGene00011979
WBGene00020758
WBGene00020760
WBGene00007055
WBGene00013405
WBGene00006627
WBGene00021005
WBGene00006925
WBGene00021134
WBGene00013654
WBGene00013708
WBGene00013734
WBGene00021310
WBGene00021458
WBGene00021541
WBGene00021781
WBGene00021875
WBGene00022036
WBGene00044468
WBGene00022178
WBGene00022369
WBGene00014220
WBGene00022681
WBGene00014031
WBGene00014078
WBGene00009939
