## Supplemental File 8 for "Genome-wide temporal gene expression reveals a post-reproductive shift in the nematode *C. briggsae*"

### Sheet: ~> Cbr - efl-1 dpl-1
van den Berg & Gupta, Post-reproductive changes in gene expression in the nematode C. briggsae
This sheet contains expression and significance values for all timepoints of C. briggsae orthologs of genes downstream of C. elegans efl-1 and dlp-1. Geneset determined based on Chi & Reinke 2008
	log2fold expression change					FDR
C. briggsae gene	1to3	3to6	1to6	6to9	1to9	1to6	6to9
Cbr-aldo-2	0.0512299	0.0297906	0.000825583	-0.36277	-0.25727	0.992994	3.08e-06
CBG00891	0.675357	0.305609	0.914585	-1.31804	-0.30423	3.36e-12	6.35e-14
CBG02391	0.726143	-0.0813544	0.533274	-0.2433	0.354007	0.334562	0.712925
CBG02567	0.79874	0.00816865	0.727559	-1.11759	-0.28718	5.29e-13	2.8e-19
CBG03708	1.16803	0.0623537	1.15229	-1.16589	0.08492	2.6e-42	1.74e-18
CBG06211	0.91571	0.292537	1.13827	-1.28195	-0.0467	1.07e-23	4.79e-14
CBG09062	1.06302	0.16592	1.1511	-1.12227	0.128819	3.22e-78	2.95e-26
CBG09653	1.21585	0.0226736	1.1598	-1.23609	0.023648	3.3e-77	2.8e-29
CBG11027	-0.717304	-0.303634	-1.124	0.411129	-0.60334	2.2e-26	0.00776038
CBG12606	1.21091	0.0932887	1.22632	-1.42936	-0.10048	1.52e-55	7.79e-50
CBG12862	0.98081	-0.0343771	0.866207	-1.06103	-0.09523	1.41e-32	1.69e-17
CBG13025	1.04766	0.0206872	0.988626	-1.25374	-0.16353	4.54e-64	1.5e-42
CBG14962	1.11613	0.0633131	1.10074	-1.28668	-0.08456	3.12e-43	2.81e-33
Cbr-chtl-1	0.79781	-0.0802735	0.635657	-0.20992	0.524943	1.63e-06	0.207839
Cbr-clec-91	0.684481	0.17621	0.786516	-0.92856	-0.04116	1.8e-14	1.96e-10
Cbr-cpg-1	1.19524	-0.093857	1.0183	-0.86488	0.251235	5.47e-27	7.74e-08
Cbr-cpg-3	0.867321	0.210115	0.999675	-1.20691	-0.10506	6.87e-52	4.85e-40
Cbr-efl-1	0.779396	-0.0899429	0.608874	-0.97957	-0.26861	2.08e-06	3.81e-11
Cbr-ent-5	0.583003	0.0903476	0.598293	-0.79961	-0.10152	1.07e-05	2.83e-05
Cbr-glb-1	-0.199222	0.160508	-0.113452	-0.44562	-0.45248	0.273188	0.000847286
Cbr-inos-1	0.018278	-0.203606	-0.268378	-0.09529	-0.25953	0.000225784	0.282939
Cbr-mex-1	1.16054	-0.114053	0.966433	-1.06182	0.00362	1.54e-39	4.63e-16
Cbr-mex-5	1.06043	-0.0958332	0.882847	-1.00986	-0.02713	6.63e-31	4.97e-15
Cbr-nasp-2	1.27933	-0.0356652	1.16405	-1.22506	0.038433	2.85e-76	1.61e-27
Cbr-plin-1	0.865068	0.0210568	0.806231	-0.79604	0.112542	7.44e-24	4.23e-13
Cbr-puf-3	1.08775	0.0091227	1.01735	-1.15402	-0.03708	1.67e-67	4.12e-24
Cbr-rmd-1	0.860469	0.233561	1.01738	-1.00575	0.111271	1.76e-51	3.01e-18
Cbr-rme-2	1.31464	-0.0800912	1.15515	-1.13062	0.121985	6.95e-51	3.13e-16
Cbr-rnr-2	1.01012	0.110648	1.04206	-1.17774	-0.03423	9e-62	1.51e-38
Cbr-spn-4	1.39384	-0.0479077	1.26549	-1.14641	0.217424	4.46e-58	1.7e-17
Cbr-sqv-4	0.886001	-0.0832375	0.722272	-0.86871	-0.0454	2.93e-23	2.14e-14

### Sheet: ~> Cel efl-1 dpl-1
van den Berg & Gupta, Post-reproductive changes in gene expression in the nematode C. briggsae
This sheet contains expression and significance values for all timepoints of genes downstream of C. elegans efl-1 and dlp-1. Geneset determined based on Chi & Reinke 2008. Expression values based on Schmeisser et al. 2013
	log2fold expression change			FDR
C. elegans gene	log2(FC)1-5	log2(FC)5-10	log2(FC)1-10	P-adj 1-5	P-adj5-10	P-adj1-10
fbxa-181	1.53513	0.0926917	1.63835	2.37426e-19	0.821856	5.28104e-15
cpg-3	0.925119	-0.771428	0.161156	1.46433e-38	0.00672159	0.58656
egg-4	0.878508	-0.642011	0.245089	6.97244e-22	0.019065	0.317659
F26G5.1	0.855134	-0.367255	0.498181	7.7167e-14	0.170711	0.00291097
mesp-1	0.815836	-0.0779503	0.756611	8.24838e-20	0.897692	0.0110951
T21C9.13	0.773704	-0.20748	0.581792	8.56218e-24	0.51382	0.00376112
T05F1.2	0.758428	-0.416144	0.350765	2.26819e-20	0.166039	0.108469
gyg-2	0.75261	-0.308658	0.458113	6.6456e-25	0.132848	0.00202871
R12C12.5	0.73046	0.18972	0.935141	1.88485e-18	0.55258	3.41458e-07
clec-91	0.716483	-0.0022499	0.724713	8.61101e-27	0.996349	1.85316e-10
cpg-1	0.715809	-0.681127	0.0431906	8.87428e-10	0.0127627	0.880727
egg-2	0.715464	-0.610524	0.114461	9.55149e-27	0.00211997	0.556509
T11F8.1	0.675031	-0.110052	0.576257	1.76143e-10	0.685257	3.13909e-05
EEED8.3	0.674979	0.16336	0.857304	4.69597e-22	0.765259	0.00494252
clec-88	0.670643	-0.158029	0.526788	2.50778e-30	0.520619	0.000267882
gln-6	0.664833	-0.367797	0.307441	1.17893e-19	0.0421842	0.0176982
gpd-1	0.658633	-0.320581	0.34974	2.44413e-08	0.119437	0.0156333
oma-2	0.654372	-0.465862	0.20132	4.49825e-29	0.000193506	0.0842396
trcs-1	0.650938	-0.417054	0.247693	1.41075e-21	0.00758679	0.0966973
W05F2.3	0.623198	-0.355154	0.282701	7.52578e-10	0.144866	0.155315
F40G12.11	0.596849	-0.0741585	0.537619	7.48301e-12	0.834444	0.00281773
efl-1	0.587522	-0.0946112	0.501985	1.70239e-13	0.817032	0.0104509
K04C1.5	0.523384	-0.452325	0.0886454	9.38279e-08	0.18504	0.793758
spn-4	0.518017	-0.181809	0.352625	1.5807e-09	0.622858	0.144502
F18A1.7	0.512934	-0.343249	0.184286	1.44745e-13	0.102271	0.330142
memi-3	0.510668	-0.45962	0.0643403	4.92419e-16	0.0012601	0.683079
puf-3	0.507347	-0.523996	-0.00724733	2.83972e-12	0.00811665	0.975589
F31F6.1	0.505012	-1.05415	-0.545974	0.000411472	0.472068	0.497921
mex-6	0.501784	-0.244474	0.268778	1.34773e-07	0.252825	0.00444079
C45H4.14	0.48533	0.1319	0.634714	0.00122577	0.813991	0.0458495
B0416.4	0.478559	0.408201	0.901527	1.30927e-05	0.227677	0.00023336
T19H12.2	0.447155	0.0708205	0.532562	2.05258e-10	0.829679	0.000981707
plin-1	0.444294	-0.219938	0.233866	6.41057e-07	0.482728	0.203472
C05C10.5	0.443399	-0.0199916	0.440729	3.6444e-07	0.975957	0.110949
rnr-2	0.43722	0.0346954	0.481609	2.1517e-07	0.936396	0.00308887
sqv-4	0.434905	-0.530173	-0.0880894	7.58935e-08	0.128739	0.794887
pygl-1	0.43471	-0.476777	-0.0354532	1.80491e-05	0.24482	0.929026
rme-2	0.434198	-0.723532	-0.284368	0.000145389	0.100461	0.468868
R05H5.3	0.430003	0.215297	0.660262	2.02322e-07	0.442524	0.000132505
nasp-2	0.423942	-0.19806	0.234125	9.02948e-07	0.617294	0.328471
ZC308.4	0.417275	-0.181932	0.252185	3.68061e-08	0.646928	0.348769
mex-1	0.412882	-0.0749341	0.348665	1.43676e-07	0.795035	0.00493492
chtl-1	0.39747	-0.213267	0.193876	0.000209302	0.542462	0.346936
C01G8.1	0.369271	-0.378754	0.00562173	3.66364e-09	0.0904142	0.983386
mex-5	0.364824	-0.304557	0.070538	5.57732e-06	0.170808	0.676771
C07D8.6	0.330583	-0.417815	-0.0770892	2.11238e-07	0.0277098	0.655003
tbb-2	0.324877	-0.133314	0.19855	2.44236e-06	0.795543	0.515719
era-1	0.321154	-0.210355	0.12377	1.82149e-06	0.190402	0.308225
ent-5	0.281915	-0.610612	-0.314305	0.00279958	0.000556192	0.080043
fbxc-50	0.269972	-0.432326	-0.14893	0.00269873	0.0122476	0.414947
F31F6.3	0.256111	-0.641142	-0.373801	0.209018	0.31295	0.462386
cyb-2.1	0.252385	-0.324898	-0.0576821	0.000676774	0.162562	0.805742
gpd-4	0.218869	-0.4433	-0.21416	0.0518169	0.0201076	0.168214
glb-1	0.198224	-0.808204	-0.598074	0.239688	4.02146e-05	0.00109553
inos-1	0.173217	0.276051	0.460601	0.0355026	0.146038	5.19936e-06
W06D11.3	0.16433	-0.356335	-0.176181	0.0700709	0.137349	0.41246
F31F6.2	0.110542	-0.2133	-0.0890231	0.397023	0.429846	0.619798
C27C12.3	0.0871518	-0.529094	-0.430517	0.406913	0.0128876	0.0066947
aldo-2	0.0683024	-0.12879	-0.0495116	0.460415	0.610091	0.749216
tbb-4	-0.0118513	1.31543	1.30844	0.95627	1.75394e-08	1.13996e-12
rmd-1	-0.0199057	-0.275149	-0.281608	0.828426	0.143799	0.039785
T12G3.6	-0.0438563	0.164212	0.140762	0.690317	0.790198	0.746174
pck-2	-0.0772683	-0.194214	-0.263485	0.42812	0.643133	0.293008
T10C6.7	-0.193469	-0.550227	-0.738612	0.0681027	0.459369	0.151837
F29G9.7	-0.444233	-0.0954915	-0.53138	0.00179272	0.792415	0.00111702
F54D11.3	-0.590799	0.0715407	-0.508537	4.9743e-09	0.813292	7.1723e-05
K12B6.8	-0.636873	-0.115008	-0.738365	2.79037e-07	0.792858	4.81307e-05
T08A9.6	-0.774926	0.07183	-0.694941	5.93894e-05	0.889345	0.000772032
gpd-3	-0.837213	-0.555864	-1.38235	5.49094e-22	0.0023842	1.79899e-25
gpd-2	-0.927184	-0.610309	-1.52506	1.58475e-34	1.99184e-07	2.39528e-55
gln-2	-3.86149	0.999591	-2.82726	8.40429e-24	0.441946	8.65836e-07
mean	0.305674	-0.231973	0.085852
median	0.434905	-0.244474	0.184286
std	0.658557	0.371052	0.634255

### Sheet: ~> Cbr - lin-35
van den Berg & Gupta, Post-reproductive changes in gene expression in the nematode C. briggsae
This sheet contains expression and significance values for all timepoints of C. briggsae orthologs of genes downstream of C. elegans lin-35. Geneset determined based on Chi & Reinke 2008
	log2fold expression change					FDR
C. briggsae gene	1to3	3to6	1to6	6to9	1to9	1to6	6to9
Cbr-xbp-1	0.17024	0.25405	0.348586	0.013996	0.465767	0.000196832	0.922924
Cbr-tbh-1	0.968728	0.0255118	0.917028	-1.37129	-0.35126	1.24e-25	1.5e-36
Cbr-pfk-1.1	-0.113427	-0.0379214	-0.232601	0.282954	0.153942	0.0160672	0.0133769
Cbr-pdi-6	-0.572106	-0.161471	-0.816881	1.6876	0.973826	4.48e-29	1.58e-73
Cbr-pdi-2	-0.883509	-0.255152	-1.2306	2.4614	1.33603	1.18e-33	2.43e-75
Cbr-ddo-3	0.23865	0.315313	0.482107	-1.37934	-0.79491	2.54e-07	2.07e-28
Cbr-cpl-1	0.382829	0.14082	0.447041	-0.72551	-0.17357	0.000108405	8.81e-07
CBG20391	0.767329	-0.101046	0.58138	-0.59429	0.088777	0.000664321	0.00182187
CBG16847	1.01033	0.169399	1.11024	-1.27044	-0.06225	2.54e-14	1.5e-09
CBG15583	-0.605109	-0.0967739	-0.836578	1.38476	0.646742	0.0227679	0.000270041
CBG12665	-0.613133	0.277789	-0.299245	-0.98874	-1.19487	0.314123	0.0107194
CBG07602	0.15511	-0.0881649	-0.0189322	0.495041	0.578737	0.922991	0.0111529
CBG02265	-1.19169	0.0366917	-1.20168	0.361279	-0.58806	0.190319	0.770266
CBG01966	0.747701	0.31638	0.994824	-1.74832	-0.6506	6.78e-17	5.25e-26

### Sheet: ~> Cel - lin-35
van den Berg & Gupta, Post-reproductive changes in gene expression in the nematode C. briggsae
This sheet contains expression and significance values for all timepoints of genes downstream of C. elegans lin-35. Geneset determined based on Chi & Reinke 2008. Expression values based on Schmeisser et al. 2013
	log2fold expression change			FDR
C. elegans gene	log2(FC)1-5	log2(FC)5-10	log2(FC)1-10	P-adj 1-5	P-adj5-10	P-adj1-10
his-48	0.268352	0.499415	0.78724	0.452651	0.449347	0.0861133
pdi-6	-0.493419	0.17039	-0.312907	1.0735e-08	0.575461	0.0745281
clec-223	-0.627313	-0.586576	-1.20104	8.05899e-05	0.0140384	6.48155e-16
pdi-2	-0.985202	0.299698	-0.677493	6.6993e-43	0.425133	0.00265151
C09B8.4	-2.57307	-0.989577	-3.55785	3.26784e-66	0.00531272	3.28079e-65
hsp-3	-0.575257	0.0859459	-0.481217	9.70497e-11	0.861644	0.0456998
C27C12.4	0.371054	0.00459431	0.385354	4.59675e-05	0.991633	0.0102024
C39D10.7	0.558926	-0.268742	0.296163	7.5134e-06	0.642583	0.426913
gst-7	0.304292	-0.239526	0.0766478	0.000235803	0.17555	0.564333
F14D7.2	0.43852	-0.574542	-0.125687	3.77819e-06	0.00552247	0.49179
ddo-3	-0.485208	-0.0369485	-0.511324	3.03546e-07	0.912926	6.01825e-07
eef-2	0.0204132	-0.13195	-0.107817	0.900269	0.874092	0.845806
ctsa-1.1	0.0762898	-0.0629487	0.0207087	0.305783	0.909815	0.954267
his-39	0.305294	-0.264235	0.0531902	0.559701	0.460839	0.661326
his-7	-0.42907	0.733046	0.312865	0.00316134	0.762436	0.712267
uggt-1	0.363682	-0.204278	0.164541	1.74852e-05	0.0117774	0.669021
F54F7.2	-0.392182	0.458107	0.0753583	0.483032	0.0440811	0.00688772
his-60	0.124076	0.695018	0.835693	2.84995e-20	0.198115	0.259849
tbh-1	0.592634	-0.36464	0.236839	0.592655	0.2395	0.0186324
xbp-1	0.0472123	0.194789	0.254484	2.48595e-25	0.277606	1.58051e-09
cpl-1	-0.720275	-0.315517	-1.02683	1.37412e-13	0.606142	4.13743e-09
T04D3.5	0.779136	-0.146034	0.644766	0.00643242	0.317667	0.00916039
pfk-1.1	-0.246125	-0.363257	-0.600963	0.0080383	0.604769	0.0219709
ZC373.2	0.28	0.17	0.47	0.00804	0.605	0.022

### Sheet: alt names cbr down efl-1 dpl-1
Your Input	WormBase Gene ID	Public Name	Sequence Name
AH6.5	WBGene00003231	mex-6	AH6.5
B0272.1	WBGene00006538	tbb-4	B0272.1
B0416.4	WBGene00015180	B0416.4	B0416.4
C01G8.1	WBGene00015312	C01G8.1	C01G8.1
C03C10.3	WBGene00004392	rnr-2	C03C10.3
C05C10.5	WBGene00007332	C05C10.5	C05C10.5
C07D8.6	WBGene00015565	C07D8.6	C07D8.6
C07G2.1	WBGene00000465	cpg-1	C07G2.1
C17F4.5	WBGene00015912	fbxc-50	C17F4.5
C27C12.3	WBGene00007773	C27C12.3	C27C12.3
C28C12.2	WBGene00016178	mesp-1	C28C12.2
C28D4.3	WBGene00001607	gln-6	C28D4.3
C36E8.5	WBGene00006537	tbb-2	C36E8.5
C45H4.14	WBGene00016695	C45H4.14	C45H4.14
C50B6.2	WBGene00008218	nasp-2	C50B6.2
EEED8.3	WBGene00017134	EEED8.3	EEED8.3
F01F1.12	WBGene00017166	aldo-2	F01F1.12
F16H11.3	WBGene00017532	ent-5	F16H11.3
F18A1.7	WBGene00017548	F18A1.7	F18A1.7
F26G5.1	WBGene00017843	F26G5.1	F26G5.1
F27C8.6	WBGene00009186	trcs-1	F27C8.6
F29F11.1	WBGene00005022	sqv-4	F29F11.1
F29G9.7	WBGene00017933	F29G9.7	F29G9.7
F31F6.1	WBGene00009300	F31F6.1	F31F6.1
F31F6.2	WBGene00009301	F31F6.2	F31F6.2
F31F6.3	WBGene00009302	F31F6.3	F31F6.3
F33H1.2	WBGene00001686	gpd-4	F33H1.2
F35C8.7	WBGene00018037	chtl-1	F35C8.7
F35E12.3	WBGene00009427	fbxa-181	F35E12.3
F40G12.11	WBGene00009606	F40G12.11	F40G12.11
F54D11.3	WBGene00018813	F54D11.3	F54D11.3
H02I12.5	WBGene00010353	memi-3	H02I12.5
K03H1.1	WBGene00001603	gln-2	K03H1.1
K04C1.5	WBGene00010555	K04C1.5	K04C1.5
K10B2.3	WBGene00019606	clec-88	K10B2.3
K10B3.7	WBGene00001685	gpd-3	K10B3.7
K10B3.8	WBGene00001684	gpd-2	K10B3.8
K12B6.8	WBGene00019672	K12B6.8	K12B6.8
R01H2.3	WBGene00019811	egg-2	R01H2.3
R05H5.3	WBGene00011038	R05H5.3	R05H5.3
R06C7.4	WBGene00011063	cpg-3	R06C7.4
R11A5.4	WBGene00011232	pck-2	R11A5.4
R12C12.5	WBGene00020025	R12C12.5	R12C12.5
T05F1.2	WBGene00011489	T05F1.2	T05F1.2
T05G5.7	WBGene00011501	rmd-1	T05G5.7
T08A9.6	WBGene00020338	T08A9.6	T08A9.6
T09F3.3	WBGene00001683	gpd-1	T09F3.3
T10C6.7	WBGene00011689	T10C6.7	T10C6.7
T10C6.8	WBGene00014516	hpo-42	T10C6.8
T11F8.1	WBGene00020433	T11F8.1	T11F8.1
T11F8.3	WBGene00004374	rme-2	T11F8.3
T12G3.6	WBGene00011741	T12G3.6	T12G3.6
T19H12.2	WBGene00020588	T19H12.2	T19H12.2
T21C9.13	WBGene00011898	T21C9.13	T21C9.13
T21E3.1	WBGene00020652	egg-4	T21E3.1
T22F3.3	WBGene00020696	pygl-1	T22F3.3
T25E12.5	WBGene00012020	gyg-2	T25E12.5
VF13D12L.1	WBGene00012148	inos-1	VF13D12L.1
W01A8.1	WBGene00007024	plin-1	W01A8.1
W02A2.7	WBGene00003230	mex-5	W02A2.7
W02F12.3	WBGene00020948	era-1	W02F12.3
W03C9.7	WBGene00003228	mex-1	W03C9.7
W05F2.3	WBGene00021035	W05F2.3	W05F2.3
W06D11.3	WBGene00012301	W06D11.3	W06D11.3
Y102A5C.18	WBGene00001161	efl-1	Y102A5C.18
Y43E12A.1	WBGene00000866	cyb-2.1	Y43E12A.1
Y45F10A.2	WBGene00004239	puf-3	Y45F10A.2
ZC308.4	WBGene00022586	ZC308.4	ZC308.4
ZC404.8	WBGene00004984	spn-4	ZC404.8
ZC513.6	WBGene00003865	oma-2	ZC513.6
ZK637.13	WBGene00014030	glb-1	ZK637.13
ZK858.3	WBGene00014117	clec-91	ZK858.3
